# Response splicing QTLs in primary human chondrocytes identifies putative osteoarthritis risk genes

**DOI:** 10.1101/2024.11.11.622754

**Authors:** Seyoun Byun, Philip Coryell, Nicole Kramer, Susan D’Costa, Eliza Thulson, Jacqueline Shine, Sylvie Parkus, Susan Chubinskaya, Richard F Loeser, Brian O Diekman, Douglas H Phanstiel

## Abstract

Osteoarthritis affects millions worldwide, yet effective treatments remain elusive due to poorly understood molecular mechanisms. While genome-wide association studies (GWAS) have identified over 100 OA-associated loci, identifying the genes impacted at each locus remains challenging. Several studies have mapped expression quantitative trait loci (eQTL) in chondrocytes and colocalized them with OA GWAS variants to identify putative OA risk genes; however, the degree to which genetic variants influence OA risk via alternative splicing has not been explored. We investigated the role of alternative splicing in OA pathogenesis using RNA-seq data from 101 human chondrocyte samples treated with PBS (control) or fibronectin fragment (FN-f), an OA trigger. We identified 590 differentially spliced genes between conditions, with FN-f inducing splicing events similar to those in primary OA tissue. We used CRISPR/Cas9 to mimic an SNRNP70 splicing event observed in OA and FN-f-treated chondrocytes and found that it induced an OA-like expression pattern. Integration with genotyping data revealed 7,188 splicing quantitative trait loci (sQTL) affecting 3,056 genes. While many sQTLs were shared, we identified 738 and 343 condition-specific sQTLs for control and FN-f, respectively. We identified 15 RNA binding proteins whose binding sites were enriched at sQTL splice junctions and found that expression of those RNA binding proteins correlated with exon inclusion. Colocalization with OA GWAS identified 6 putative risk genes, including a novel candidate, PBRM1. Our study highlights the significant impact of alternative splicing in OA and provides potential therapeutic targets for future research.
