## Supplementary Data 7 for "Response splicing QTLs in primary human chondrocytes identifies putative osteoarthritis risk genes"

### Sheet: PBS_coloc
sQTL colocalization with GWAS signals												Source of GWAS summary statistics
gene	clusterID	Intron junction	sQTL_rsID	sQTL_var_id	sQTL_minor_allele	sQTL_MAF	PBS PP H3	PBS PP H4	FN-f PP H3	FN-f PP H4	PBS-(PP H4)/(PP H3 + PP H4)	Boer et al. (Cell 2021)	GWAS_rsID	GWAS_pos	GWAS_ref	GWAS_alt
RNF144B	clu_31772_+	chr6:18399699:18401957	rs1886248	chr6:18399163:C:T	C	0.4059	0.00267074	0.997329	0.00345978	0.99654	0.9973	FingerOA	rs9396861	6:18403902	C	A
HLA-DPB1	clu_31969_+	chr6:33085889:33086219	rs9277471	chr6:33085905:G:A	A	0.2921	0.994622	0.00142076	0.985783	0.00676579	0.001426	KneeHipOA	rs2856821	6:33078965	T	C
HLA-DPA1	clu_30945_-	chr6:33069886:33073471	rs3128927	chr6:33106511:C:T	T	0.2475	0.910177	0.0775278	0.867214	0.103122	0.07849	KneeHipOA	rs2856821	6:33078965	T	C
HLA-DPA1	clu_30945_-	chr6:33073669:33080680	rs3128927	chr6:33106511:C:T	T	0.2475	0.659677	0.28477	0.392075	0.358586	0.3015	KneeHipOA	rs2856821	6:33078965	T	C
ARL6IP4	clu_9868_+	chr12:122981266:122981571	rs7296418	chr12:122973072:C:T	C	0.2624	0.993958	0.00584748	0.990483	0.00929676	0.005849	KneeOA	rs56929237	12:123248222	ATACT	A
ARL6IP4	clu_9868_+	chr12:122981266:122981595	rs7296418	chr12:122973072:C:T	C	0.2624	0.96472	0.0301191	0.516666	0.320093	0.03028	KneeOA	rs56929237	12:123248222	ATACT	A
ARL6IP4	clu_9868_+	chr12:122981299:122981571	rs7296418	chr12:122973072:C:T	C	0.2624	0.99452	0.00538798	0.914329	0.0836775	0.005388	KneeOA	rs56929237	12:123248222	ATACT	A
ARL6IP4	clu_9868_+	chr12:122981299:122981595	rs7957096	chr12:123060331:A:G	A	0.3614	0.411049	0.349892	0.251129	0.286943	0.4598	KneeOA	rs56929237	12:123248222	ATACT	A
MPHOSPH9	clu_8761_-	chr12:123226351:123227463	rs1716169	chr12:123232383:A:T	A	0.1584	0.378138	0.543847	0.143174	0.265508	0.5899	KneeOA	rs56929237	12:123248222	ATACT	A
WWP2	clu_14156_+	chr16:69925484:69925980	rs7192245	chr16:69921902:T:C	T	0.2228	0.199944	0.47213	0.0846198	0.358681	0.7025	KneeOA	rs34195470	16:69921787	A	G
WWP2	clu_14156_+	chr16:69925484:69929448	rs7192245	chr16:69921902:T:C	T	0.2228	0.179008	0.713629	0.0887694	0.483181	0.7995	KneeOA	rs34195470	16:69921787	A	G
COLGALT2	clu_1626_-	chr1:183978520:184037581	rs74767794	chr1:184036994:A:G	G	0.297	0.0301921	0.921379	0.092262	0.140624	0.9683	THR	rs1327123	1:184045459	G	C
PBRM1	clu_25608_-	chr3:52658315:52662133	rs7628578	chr3:52594305:A:T	T	0.4653	0.459679	0.53923	0.270319	0.717287	0.5398	THR	rs3774354	3:52783659	G	A
PBRM1	clu_25608_-	chr3:52658342:52662133	rs7628578	chr3:52594305:A:T	T	0.4653	0.457122	0.542636	0.286187	0.707173	0.5428	THR	rs3774354	3:52783659	G	A
PBRM1	clu_26788_+	chr3:52579255:52585208	rs7628578	chr3:52594305:A:T	T	0.4653	0.38904	0.586968	0.104464	0.118587	0.6014	THR	rs3774354	3:52783659	G	A
GLT8D1	clu_25616_-	chr3:52696659:52697721	rs11130317	chr3:52697467:C:T	T	0.4158	0.359826	0.485906	0.365281	0.137913	0.5745	THR	rs3774354	3:52783659	G	A
PBRM1	clu_25611_-	chr3:52682233:52685749	rs12635140	chr3:52704149:T:C	C	0.5	0.3264	0.314941	0.0899094	0.0621245	0.4911	THR	rs3774354	3:52783659	G	A
ENSG00000291174	clu_7105_+	chr11:65455331:65455437	rs1621277	chr11:65454483:C:T	T	0.401	0.995816	0.00288046	0.770743	0.0729662	0.002884	THR	rs67924081	11:65575510	A	G
ENSG00000291174	clu_7105_+	chr11:65455331:65455694	rs1784858	chr11:65455481:T:C	C	0.4158	0.999978	8.58058e-06	0.999895	4.21642e-05	8.581e-06	THR	rs67924081	11:65575510	A	G
GCAT	clu_24955_+	chr22:37808163:37809949	rs13057823	chr22:37792277:C:A	A	0.2228	0.0598038	0.924415	0.0917082	0.789767	0.9392	THR	rs12160491	22:37799789	A	G
GCAT	clu_24955_+	chr22:37808163:37810027	rs2071910	chr22:37808252:C:T	T	0.2079	0.0822354	0.827689	0.0814034	0.82133	0.9096	THR	rs12160491	22:37799789	A	G
HMGN1	clu_24187_-	chr21:39347292:39347379	rs2249666	chr21:39347315:C:T	T	0.4505	0.0993942	0.785695	0.178342	0.172087	0.8877	TJR	rs9981884	21:39213707	G	A

### Sheet: FN-f_coloc
sQTL colocalization with GWAS signals												Source of GWAS summary statistics
gene	clusterID	Intron junction	sQTL_rsID	sQTL_var_id	sQTL_minor_allele	sQTL_MAF	PBS PP H3	PBS PP H4	FN-f PP H3	FN-f PP H4	FN-f-(PP H4)/(PP H3 + PP H4)	Boer et al (Cell 2021)	GWAS_rsID	GWAS_pos	GWAS_ref	GWAS_alt
RNF144B	clu_31772_+	chr6:18399699:18401957	rs1886248	chr6:18399163:C:T	C	0.4059	0.00267074	0.997329	0.00345978	0.99654	0.9965	FingerOA	rs9396861	6:18403902	C	A
HLA-DPB1	clu_31969_+	chr6:33085889:33086219	rs9277471	chr6:33085905:G:A	A	0.2921	0.994622	0.00142076	0.985783	0.00676579	0.006817	KneeHipOA	rs2856821	6:33078965	T	C
HLA-DPA1	clu_30945_-	chr6:33069886:33073471	rs3128927	chr6:33106511:C:T	T	0.2475	0.910177	0.0775278	0.867214	0.103122	0.1063	KneeHipOA	rs2856821	6:33078965	T	C
HLA-DPA1	clu_30945_-	chr6:33073669:33080680	rs3128927	chr6:33106511:C:T	T	0.2475	0.659677	0.28477	0.392075	0.358586	0.4777	KneeHipOA	rs2856821	6:33078965	T	C
ARL6IP4	clu_9868_+	chr12:122981266:122981571	rs7296418	chr12:122973072:C:T	C	0.2624	0.993958	0.00584748	0.990483	0.00929676	0.009299	KneeOA	rs56929237	12:123248222	ATACT	A
ARL6IP4	clu_9868_+	chr12:122981266:122981595	rs7296418	chr12:122973072:C:T	C	0.2624	0.96472	0.0301191	0.516666	0.320093	0.3825	KneeOA	rs56929237	12:123248222	ATACT	A
ARL6IP4	clu_9868_+	chr12:122981299:122981571	rs7296418	chr12:122973072:C:T	C	0.2624	0.99452	0.00538798	0.914329	0.0836775	0.08384	KneeOA	rs56929237	12:123248222	ATACT	A
ARL6IP4	clu_9868_+	chr12:122981299:122981595	rs7296418	chr12:122973072:C:T	C	0.2624	0.415315	0.347358	0.26031	0.283425	0.5213	KneeOA	rs56929237	12:123248222	ATACT	A
NT5DC2	clu_25601_-	chr3:52529334:52532163	rs13059862	chr3:52564524:G:A	A	0.4901	0.23349	0.257091	0.347389	0.534698	0.6062	THR	rs3774354	3:52783659	G	A
PBRM1	clu_25608_-	chr3:52658315:52662133	rs7628578	chr3:52594305:A:T	T	0.4653	0.459679	0.53923	0.270319	0.717287	0.7263	THR	rs3774354	3:52783659	G	A
PBRM1	clu_25608_-	chr3:52658342:52662133	rs7628578	chr3:52594305:A:T	T	0.4653	0.457122	0.542636	0.286187	0.707173	0.7119	THR	rs3774354	3:52783659	G	A
ENSG00000291174	clu_7105_+	chr11:65455331:65455694	rs2846861	chr11:65454834:A:G	G	0.4208	0.999978	8.58058e-06	0.999895	4.21642e-05	4.217e-05	THR	rs67924081	11:65575510	A	G
ENSG00000291174	clu_7105_+	chr11:65455331:65455495	rs3132743	chr11:65483714:T:C	C	0.396	0.71291	0.0513951	0.500826	0.068021	0.1196	THR	rs67924081	11:65575510	A	G
GCAT	clu_24955_+	chr22:37808163:37809949	rs2071910	chr22:37808252:C:T	T	0.2079	0.0598802	0.92434	0.092091	0.789434	0.8955	THR	rs12160491	22:37799789	A	G
GCAT	clu_24955_+	chr22:37808163:37810027	rs2246503	chr22:37808533:C:A	A	0.2228	0.0822354	0.827689	0.0814034	0.82133	0.9098	THR	rs12160491	22:37799789	A	G
