## Supplementary Data 1 for "Response splicing QTLs in primary human chondrocytes identifies putative osteoarthritis risk genes"

### Sheet: Normal_Donor_characteristics
Normal chondrocytes (n = 101)		Value
Age, n(%), Mean ± SD	<40	6 (5.9%), 37.5 ± 1.9
	40-59	37 (36.6%), 52.6 ± 4.9
	60-79	57 (56.4%), 68.3 ± 5.2
	80+	1 (1%), 84 ± NA
Sex, n(%)	Male	84 (83.2%)
	Female	17 (16.8%)
Predicted Ancestry, n(%)	AMR	63 (62.4%)
	AFR	20 (19.8%)
	EUR	12 (11.9%)
	SAS	6 (5.9%)
	EAS	0 (0%)

### Sheet: OA_Donor_characteristics
OA chondrocytes (n = 16)		Value
Age, n(%), Mean ± SD	40-59	4 (25%), 56.8 ± 3.3
	60-79	12 (75%), 68.8 ± 4.9
Sex, n(%)	Male	3 (18.8%)
	Female	13 (81.2%)
Predicted Ancestry, n(%)	AMR	9 (56.2%)
	AFR	5 (31.2%)
	EUR	0 (0%)
	SAS	2 (12.5%)
	EAS	0 (0%)
